# Species-specific enhancement of enterohemorrhagic *E. Coli* pathogenesis mediated by microbiome metabolites

**DOI:** 10.1101/513614

**Authors:** Alessio Tovaglieri, Alexandra Sontheimer-Phelps, Annelies Geirnaert, Rachelle Prantil-Baun, Diogo M. Camacho, David B. Chou, Sasan Jalili-Firoozinezhad, Tomás de Wouters, Magdalena Kasendra, Michael Super, Mark Cartwright, Camilla A. Richmond, David T. Breault, Christophe Lacroix, Donald E. Ingber

## Abstract

**Background:** Species-specific differences in tolerance to infection are exemplified by the high susceptibility of humans to enterohemorrhagic *E. coli* (EHEC) infection whereas mice are relatively resistant to this pathogen. This intrinsic species-specific difference in EHEC infection limits the translation of murine research to human. Furthermore, studying the mechanisms underlying this differential susceptibility is a difficult problem due to complex *in vivo* interactions between the host, pathogen, and disparate commensal microbial communities.

**Results:** We utilize organ-on-a-chip (Organ Chip) microfluidic culture technology to model damage of the human colonic epithelium induced by EHEC infection, and show that epithelial injury is greater when exposed to metabolites derived from the human gut microbiome compared to mouse. Using a multi-omics approach, we discovered four human microbiome metabolites — 4-methyl benzoic acid, 3,4-dimethylbenzoic acid, hexanoic acid, and heptanoic acid — that are sufficient to mediate this effect. The active human microbiome metabolites preferentially induce expression of flagellin, a bacterial protein associated with motility of EHEC and increased epithelial injury. Thus, the decreased tolerance to infection observed in humans versus other species may be due in part to the presence of compounds produced by the human intestinal microbiome that actively promote bacterial pathogenicity.

**Conclusion:** Organ on chip technology allowed the identification of specific human microbiome metabolites modulating EHEC pathogenesis. These identified metabolites are sufficient to increase susceptibility to EHEC in our human Colon Chip model and they contribute to species-specific tolerance. This work suggests that higher concentrations of these metabolites could be the reason for higher susceptibility to EHEC infection in certain human populations, such as children. Furthermore, this research lays the foundation for therapeutic-modulation of microbe products in order to prevent and treat human bacterial infection.
