## Additional Table 1 for "Species-specific enhancement of enterohemorrhagic *E. Coli* pathogenesis mediated by microbiome metabolites"

### Sheet: Sheet1
Compound Name	ID (weight_retention time)	CAS n	Identification
DiHome	260.19857_2.219	263399-35-5	similarity
2-Hydroxyhexanoic acid	132.07856_2.024	6064-63-7	name
2-Methylbenzoic acid	272.10498_3.508	118-90-1	similarity
2-sec-Butyl-3-methoxypyrazin	371.17888_4.51	24168-70-5	similarity
3,4-Dimethylbenzoic acid	150.06795_2.412	619-04-5	name
4-Dodecylbenzenesulfonic acid	326.22039_2.728	121-65-3	similarity
4-Methylbenzoic acid	274.18934_2.471	99-94-5	similarity
Acetylarginine	114.07927_3.982	155-84-0	similarity
Glutamine	304.17409_7.141	5959-95-5	similarity
Glucosamine	143.0943_9.55	66-84-2	similarity
Deoxycholic acid	392.2928_2.451	83-44-3	name
DL-Arginine	174.11135_8.207	7200-25-1	similarity
DL-Homoserine	100.01609_3.117	1927-25-9	similarity
Docosahexaenoic acid ethyl ester	409.31776_2.465	84494-72-4	similarity
Heptanoic acid	130.09938_2.145	111-14-8	name
Hexanoic acid	116.08368_2.286	142-62-1	similarity
Isoleucine	187.13167_9.36	73-32-5	similarity
Kanosamine	160.08446_6.8	57649-10-2	similarity
L-Lysine	146.12996_13.781	56-87-1	similarity
L-Tyrosine methyl ester	195.13668_4.829	1080-06-4	similarity
Methyl-L-histidinate	169.0847_5.059	332-80-9	similarity
N-Acetyl-L-methionine	175.08435_4.076	65-82-7	similarity
N-Acetyl-L-phenylalanine	207.0894_5.157	2018-61-3	name
N-Acetylhistamine	153.0898_7.032	673-49-4	name
Pimelic acid	116.12072_2.346	111-16-0	similarity
Prolylleucine	228.15808_6.396	61596-47-2	similarity
Pyridoxine	168.98662_5.97	58-56-0	similarity
Silibinin	178.11017_3.861	22888-70-6	similarity
UDP-N-acetylglucosamine	98.04821_6.285	91183-98-1	similarity
Uracil	111.99201_6.581	66-22-8	name
Dimethyl sulfoxide (DMSO)	NA	67-68-5	NA
Proanthocyanidin (PAC)	NA	222838-60-0	NA
