## Additional Table 2 for "Species-specific enhancement of enterohemorrhagic *E. Coli* pathogenesis mediated by microbiome metabolites"

### Sheet: Sheet1
REAGENT OR RESOURCE	SOURCE	IDENTIFIER
Bacterial Strains
NR-3 Escherichia coli, EDL931, serotype O157:H7	bei Resources	EDL931 (Serotype O157:H7)
EHEC fliC-luciferase	This study
EHEC-GFP	This study
Experimental Models: Cell Lines
Human Intestinal Microvascular Endothelial Cells (HIMEC)	ScienCell	Cat#2900
Human Colonic Organoids
L-WRN	ATCC	Cat#CRL-3276
Chemicals, Peptides, recombinant proteins
Pectin (citrus)	Sigma-Aldrich	Cat#P9135
Xylan (beechwood)	Chemie Brunschwig AG	Cat#APOBI3856
Arabinogalactan (larch)	Lonza	Cat#189452
Guar gum	Sigma-Aldrich	Cat#G4129
Inulin	Cosucra	Cat#FIBRULOSE-F97
Soluble potato starch	Sigma-Aldrich	Cat#S2004-1KG
Soluble corn starch	Sigma-Aldrich	Cat#S9679
Mucine	Sigma-Aldrich	Cat#M2378
Casein acid hydrolysate	Sigma-Aldrich	Cat#A2427
Peptone water	Thermo Fisher Diagnostics AG	Cat#CM0009B
Bacto tryptone	Becton Dickinson	Cat#211705
Yeast extract	VWR International	Cat#1.11926.1000
L-cysteine HCl	Sigma-Aldrich	Cat#W778567
Bile salts	Thermo Fisher Diagnostics AG	Cat#LP0055J
KH2PO4	VWR International	Cat#26923.298
NaHCO3	Sigma-Aldrich	Cat#13433
NaCl	VWR international	Cat#1000152
KCl	Sigma-Aldrich	Cat#12636
MgSO4 anhydrated	Sigma-Aldrich	Cat#63140
CaCl2*2 H2O	Sigma-Aldrich	Cat#1000039
MnCl2* 4 H2O	Sigma-Aldrich	Cat#63536
FeSO4* 7H20	Sigma-Aldrich	Cat#12354
Hemin	Sigma-Aldrich	Cat#H9039
Tween 80	Sigma-Aldrich	Cat#P8074
Pyridoxine-HCl (Vit. B6)	VWR International	Cat#A8093.0025
4-Aminobenzoic acid (PABA)	Sigma-Aldrich	Cat#A9878
Nicotinic acid (Vit. B3)	Sigma-Aldrich	Cat#N4126-100G
Biotine	Sigma-Aldrich	Cat#14400
Folic acid	VWR International	Cat#A2085.0010
Cyanocobalamin	Sigma-Aldrich	Cat#V2876
Thiamine	Sigma-Aldrich	Cat#T4625
Riboflavin	Sigma-Aldrich	Cat#R4500
Phylloquinone	Sigma-Aldrich	Cat#95271-1G
Menadione	VWR International	Cat#ICNA0210225925
Pantothenate	Sigma-Aldrich	Cat#P2250
Advanced DMEM/F12	Thermo Fisher Scientific	Cat#12634-010
GlutaMAX	Thermo Fisher Scientific	Cat#35050-061
HEPES	Thermo Fisher Scientific	Cat#15630-106
B27 supplement	Thermo Fisher Scientific	Cat#17504-044
N2 supplement	Thermo Fisher Scientific	Cat#17502-048
Nicotinamide	Sigma-Aldrich	Cat#N0636
N-acetyl-l-cysteine	Sigma-Aldrich	Cat#A5099
[Leu15]-gastrin I, human	Sigma-Aldrich	Cat#G9145
Recombinant murine epidermal growth factor	Peprotech	Cat#315-09
Recombinant murine Noggin	Peprotech	Cat#250-38
Recombinant murine R-Spondin-1	Peprotech	Cat#315-32
Recombinant Murine Wnt-3a	Peprotech	Cat#315-20
Activin-like kinase (ALK) inhibitor (A83-01)	Tocris	Cat#2939
p38 Mitogen–activated kinase (MAPK) inhibitor (SB202190)	Sigma-Aldrich	Cat#S7067
Rho-associated protein kinase (ROCK) inhibitor	Sigma-Aldrich	Cat#Y0503
Microvascular Endothelial Cell Growth Medium-2 BulletKit (EGM-2MV)	Lonza	Cat#CC3202
Human epidermal growth factor	Lonza	Cat#CC3202
Vascular endothelial growth factor	Lonza	Cat#CC3202
Human fibroblastic growth factor-B	Lonza	Cat#CC3202
R3-Insulin-like Growth Factor-1	Lonza	Cat#CC3202
Ascorbic Acid	Lonza	Cat#CC3202
Primocin	InvivoGen	Cat#ant-pm-1
Bacto Tryptone	BD Biosciences	Cat#211699
Bacto Yeast Extract	BD Biosciences	Cat#212720
Sodium chloride	HAWKINS PC	Cat#10142-840
RPMI Medium 1640	Life Technologies	Cat#72400-120
Grape seeds oligomeric proanthocyanidins (PAC)	Sigma-Aldrich	Cat#1298208
Dimethyl sulfoxide (DMSO)	Sigma-Aldrich	Cat#D2650
DiHome	Cayman Chemicals	Cat#10009832
2-Hydroxyhexanoic acid	MedChem Express	Cat#HY-75954
2-Methylbenzoic acid	MedChem Express	Cat#HY-41494
2-sec-Butyl-3-methoxypyrazin	MedChem Express	Cat#HY-W017140
3,4-Dimethylbenzoic acid	MedChem Express and Sigma-Aldrich	Cat#HY-W017434 and D149403
4-Dodecylbenzenesulfonic acid	MedChem Express	Cat#HY-23059
4-Methylbenzoic acid	MedChem Express and Sigma-Aldrich	Cat#HY-76547 and T36803
Acetylarginine	MedChem Express	Cat#HY-W014130
Glutamine	MedChem Express	Cat#HY-100587
Glucosamine	MedChem Express	Cat#HY-N0733
Deoxycholic acid	MedChem Express	Cat#HY-N0593
DL-Arginine	MedChem Express	Cat#HY-N0454
DL-Homoserine	MedChem Express	Cat#HY-W012870
Docosahexaenoic acid ethyl ester	MedChem Express	Cat#HY-W011120
Heptanoic acid	MedChem Express and Sigma-Aldrich	Cat#HY-42935 and 75190
Hexanoic acid	MedChem Express and Sigma-Aldrich	Cat#HY-N4078 and 153745
Isoleucine	MedChem Express	Cat#HY-N0771
Kanosamine	MedChem Express	Cat#HY-112176
L-Lysine	MedChem Express	Cat#HY-N0469
L-Tyrosine methyl ester	MedChem Express	Cat#HY-W007671
Methyl-L-histidinate	MedChem Express	Cat#HY-W017006
N-Acetyl-L-methionine	MedChem Express	Cat#HY-W012499
N-Acetyl-L-phenylalanine	MedChem Express	Cat#HY-Y0068
N-Acetylhistamine	MedChem Express	Cat#HY-112175
Pimelic acid	MedChem Express	Cat#HY-Y1139
Prolylleucine	MedChem Express	Cat#HY-112173
Pyridoxine	MedChem Express	Cat#HY-N0682
Silibinin	MedChem Express	Cat#HY-13748
UDP-N-acetylglucosamine	MedChem Express	Cat#HY-112174
Uracil	MedChem Express	Cat#HY-I0960
4% Paraformaldehyde Phosphate Buffer Solution	Wako Pure Chemical Corporation	Cat#16120141
Dulbecco's phosphate-buffered saline, calcium, magnesium	Thermo Fisher Scientific	Cat#14040182
Dulbecco's phosphate-buffered saline, no calcium, no magnesium	Thermo Fisher Scientific	Cat#14190144
Chloroform	Sigma-Aldrich	Cat#288306
Methanol	Sigma-Aldrich	Cat#1060351000
Trypsin-EDTA (0.25%)	Thermo Fisher Scientific	Cat#25200056
Collagenase, Type IV	Thermo Fisher Scientific	Cat#17104019
Alexa Fluo 647 Phalloidin	Thermo Fisher Scientific	Cat#A22287
4',6-Diamidino-2-Phenylindole, Dihydrochloride (DAPI)	Thermo Fisher Scientific	Cat#D1306
Anti-green fluorescent protein Alexa Fluor 488 conjugate	Thermo Fisher Scientific	Cat#A21311
Type I collagen	Corning	Cat#354236
TrypLE Express	Life Technologies	Cat#12605-010
Cell recovery solution	BD	Cat#354253
Collagenase I	Thermo Fisher Scientific	Cat#17100-017
FBS	Gibco	Cat#10082-147
Matrigel matrix growth factor reduced	Corning	Cat#356231
ER-1 activation solution	Emulate Inc.	Cat#ER-1
ER-2 activation solution	Emulate Inc.	Cat#ER-2
Critical commercial assays
MSD U-plex Assay	Meso Scale Diagnostoc	https://www.mesoscale.com
Rneasy Mini Kit	Qiagen	Cat#74104
PowerUp SYBR Green Master Mix	Thermo Fisher Scientific	Cat#A25742
SuperScript IV VILO Master Mix	Thermo Fisher Scientific	Cat#11756500
Deposited data
RNA-seq data	Sequence Read Archive (accession: PRJNA497914])
Oligonucleotides
Primer: fliC 1259 Forward: GTGATGCTGCGAAGTCTTA	(Morgan et al., 2014)
Primer for fliC 1355 Reverse: ACAGAGCCGTTATCCTTGT	(Morgan et al., 2014)
Primer for rpoA: Forward: TCAGGTTGAGCAGGATTTCC	(Yin et al., 2011)
Primer for rpoA Reverse: TGACCCTTGAGCCTTTAGAG	(Yin et al., 2011)
Primer for arcA Forward: GAAGACGAGTTGGTAACACG	(Jandu et al., 2009)
Primer for arcA Reverse: CTTCCAGATCACCGCAGAAGC	(Jandu et al., 2009)
Recombinant DNA
pGEN-GFP(LVA) CbR plasmid	(Wiles et al., 2009)
fliC-lux	s28 flagellin gene promoter fusion (AmpR)	Mobley Lab
Software and algorithms
Fiji	(Schindelin et al., 2012)	https://fiji.sc/
StackReg plugin	(Thévenaz et al., 1998)	https://imagej.net/StackReg
TrackMate plugin	(Tinevez et al., 2017)	https://imagej.net/TrackMate
R language and environment for statistical computing	https://www.r-project.org/
Linear Models for Microarray Data (limma) package	(Ritchie et al., 2015)	10.18129/B9.bioc.limma
R metabolomics package	(Bowne JB, 2014)	https://cran.r-project.org/web/packages/metabolomics/index.html
DEseq package	(Love et al., 2014)	10.18129/B9.bioc.DESeq
ClusterProfiler	(Yu et al., 2012)	10.18129/B9.bioc.clusterProfiler
IMARIS	Bitplane
